# On the genetic architecture of rapidly adapting and convergent life history traits in guppies

**DOI:** 10.1101/2021.03.18.435980

**Authors:** James R Whiting, Josephine R Paris, Paul J Parsons, Sophie Matthews, Yuridia Reynoso, Kimberly A. Hughes, David Reznick, Bonnie A Fraser

## Abstract

The genetic basis of traits can shape and constrain how adaptation proceeds in nature; rapid adaptation can be facilitated by polygenic traits, whereas polygenic traits may restrict re-use of the same genes in adaptation (genetic convergence). The rapidly evolving life histories of guppies in response to predation risk provide an opportunity to test this proposition. Guppies adapted to high- (HP) and low-predation (LP) environments in northern Trinidad evolve rapidly and convergently among natural populations. This system has been studied extensively at the phenotypic level, but little is known about the underlying genetic architecture. Here, we use an F2 QTL design to examine the genetic basis of seven (five female, two male) guppy life history phenotypes. We use RAD-sequencing data (16,539 SNPs) from 370 male and 267 female F2 individuals. We perform linkage mapping, estimates of genome-wide and per-chromosome heritability (multi-locus associations), and QTL mapping (single-locus associations). Our results are consistent with architectures of many-loci of small effect for male age and size at maturity and female interbrood period. Male trait associations are clustered on specific chromosomes, but female interbrood period exhibits a weak genome-wide signal suggesting a potentially highly polygenic component. Offspring weight and female size at maturity are also associated with a single significant QTL each. These results suggest rapid phenotypic evolution of guppies may be facilitated by polygenic trait architectures, but these may restrict gene-reuse across populations, in agreement with an absence of strong signatures of genetic convergence from recent population genomic analyses of wild HP-LP guppies.
