## Supplementary material for "On the genetic architecture of rapidly adapting and convergent life history traits in guppies": Table S1

### Sheet: Sheet1
Table S1: Evidence for HP-LP phenotypes of source populations. Evidence is derived from mean values from "high food" treatments when "high food" vs "low food" was included in the study, as this mimicked the rearing conditions here.
Reference	Phenotype	Population	Value
Reznick 1982	First brood offspring weight (mg)	Quare HP	0.88
		Quare LP	0.97
	Male age at maturity (weeks)	Quare HP	7.1
		Quare LP	8.4
	Male weight at maturity (mg)	Quare HP	84.7
		Quare LP	101.3
	Female age at first brood (days)	Quare HP	65.4
		Quare LP	82.1
	Female weight at maturity (mg)	Quare HP	213.3
		Quare LP	335.5
	Interbrood interval (days)	Quare HP	22
		Quare LP	24.9
Reznick et al 1996	Male age at maturity (days)	Yarra HP	48
		Yarra LP	62.2
	Male weight at maturity (mg)	Yarra HP	47.4
		Yarra LP	64.6
	Female age at first brood (days)	Yarra HP	82
		Yarra LP	96.6
	Female weight at first brood (mg)	Yarra HP	108.9
		Yarra LP	128.9
	Interbrood interval (days)	Yarra HP	22.2
		Yarra LP	25.4
	First brood size (N)	Yarra HP	3.8
		Yarra LP	2.5
	First brood offspring weight (mg)	Yarra HP	0.94
		Yarra LP	0.88
Reznick et al 2006	Female age at first brood (days)	Yarra HP	78.6
		Yarra LP	91
		Quare HP	83
		Quare LP	91.4
	Interbrood interval (days)	Yarra HP	25.5
		Yarra LP	29.9
		Quare HP	28.4
		Quare LP	29.6
Reznick, D. (1982). The impact of predation on life history evolution in Trinidadian guppies: genetic basis of observed life history patterns. Evolution; International Journal of Organic Evolution, 36(6), 1236–1250.
Reznick, D., Bryant, M., & Holmes, D. (2005). The Evolution of Senescence and Post-Reproductive Lifespan in Guppies (Poecilia reticulata). PLoS Biology, 4(1), e7.
Reznick, D. N., Rodd, F. H., & Cardenas, M. (1996). Life-History Evolution in Guppies (Poecilia reticulata: Poeciliidae). IV. Parallelism in Life-History Phenotypes. The American Naturalist, 147(3), 319–338.
