## Supplementary material for "On the genetic architecture of rapidly adapting and convergent life history traits in guppies": Table S2

### Sheet: Sheet1
Table S2: Read mapping statistics for all individuals retained in the final VCF. For each individual, we show number of loci built (N Loci), number of reads (N Reads), mean coverage, and mean coverage weighted by the number of samples present at that locus (ns-weighted). Individuals that were included in linkage mapping but otherwise excluded due to lacking phenotype data are highlighted.
Sample ID	N Loci	N Reads	Mean Coverage	Mean Coverage (ns-weighted)	F2/GP	Analyses
QF2_merged.sorted.rg	113264	10843574	95.737	144.819	GP	All
QF4_merged.sorted.rg	111101	10881018	97.938	144.141	GP	All
QM6_merged.sorted.rg	99329	5234633	52.7	71.035	GP	All
QM7_merged.sorted.rg	108136	10127120	93.652	137.117	GP	All
YHF5_merged.sorted.rg	103927	7481067	71.984	102.323	GP	All
YHF6_merged.sorted.rg	113793	9277138	81.526	123.048	GP	All
YHM2_rerun.merged.sorted.rg	95224	5927211	62.245	81.343	GP	All
YHM8_merged.sorted.rg	109480	10349762	94.536	137.566	GP	All
09_556.sorted.rg	99543	3956413	39.746	53.254	F2	All
09_723.sorted.rg	76244	1018549	13.359	15.794	F2	All
09_733.sorted.rg	82553	1524054	18.462	21.961	F2	All
09_734.sorted.rg	85567	1797954	21.012	26.235	F2	All
09_735.sorted.rg	100215	4056676	40.48	53.393	F2	All
09_737.sorted.rg	101741	2952063	29.015	38.719	F2	All
09_739.sorted.rg	99293	4069186	40.982	55.739	F2	All
09_741.sorted.rg	106053	5207197	49.1	70.298	F2	Linkage Mapping
09_742.sorted.rg	115615	2552033	22.074	35.425	F2	All
09_743.sorted.rg	82839	1496093	18.06	22.257	F2	All
09_746.sorted.rg	94199	3184320	33.804	44.766	F2	All
09_747.sorted.rg	97197	3715985	38.231	50.891	F2	All
09_750.sorted.rg	97636	3471684	35.557	48.01	F2	All
09_751.sorted.rg	84260	1726675	20.492	25.25	F2	All
09_752.sorted.rg	95729	3017735	31.524	40.351	F2	All
09_762.sorted.rg	96416	1659264	17.209	23.301	F2	Linkage Mapping
09_763.sorted.rg	88447	1614724	18.256	23.292	F2	All
09_766.sorted.rg	80590	1276781	15.843	19.242	F2	All
09_767.sorted.rg	94361	2777016	29.43	38.664	F2	All
09_771.sorted.rg	95187	2889420	30.355	39.501	F2	All
09_772.sorted.rg	100904	4512091	44.717	62.136	F2	All
09_773.sorted.rg	89882	2422182	26.948	33.596	F2	All
09_774.sorted.rg	84273	1067131	12.663	15.343	F2	All
09_775.sorted.rg	89352	1556132	17.416	21.982	F2	All
09_776.sorted.rg	101063	3349543	33.143	46.047	F2	All
09_777.sorted.rg	96299	3229019	33.531	43.834	F2	All
09_779.sorted.rg	96336	2805785	29.125	38.486	F2	All
09_780.sorted.rg	87520	1992382	22.765	28.599	F2	All
09_781.sorted.rg	83317	1251938	15.026	18.273	F2	All
09_782.sorted.rg	84895	1566524	18.452	22.375	F2	All
09_783.sorted.rg	93113	2882933	30.962	40.807	F2	All
09_784.sorted.rg	109304	7958645	72.812	104.932	F2	All
09_785.sorted.rg	87834	1813002	20.641	25.402	F2	All
09_787.sorted.rg	92127	2404031	26.095	32.653	F2	All
09_790.sorted.rg	94676	3047105	32.185	41.962	F2	All
09_791.sorted.rg	97308	3518628	36.16	47.553	F2	All
09_792.sorted.rg	94848	2597187	27.383	35.907	F2	All
09_795.sorted.rg	100428	3856477	38.4	52.214	F2	All
09_803.sorted.rg	90880	2340849	25.758	32.53	F2	All
09_805.sorted.rg	88266	1773811	20.096	25.178	F2	All
09_807.sorted.rg	91672	2090557	22.805	28.563	F2	All
09_808.sorted.rg	89708	2260275	25.196	31.986	F2	All
09_810.sorted.rg	82218	1052130	12.797	15.676	F2	All
09_811.sorted.rg	122634	1873997	15.281	25.492	F2	Linkage Mapping
09_812.sorted.rg	94774	2787934	29.417	39.246	F2	All
09_813.sorted.rg	99134	3428540	34.585	47.5	F2	All
09_814.sorted.rg	81366	1456216	17.897	21.714	F2	All
09_815.sorted.rg	91927	2650634	28.834	36.983	F2	All
09_816.sorted.rg	97845	2333354	23.847	32.153	F2	All
09_818.sorted.rg	104237	5566188	53.399	74.787	F2	Linkage Mapping
09_819.sorted.rg	116354	8216452	70.616	108.933	F2	All
09_823.sorted.rg	109150	6616989	60.623	88.041	F2	All
09_824.sorted.rg	108195	8115475	75.008	110.071	F2	All
09_825.sorted.rg	99689	4018600	40.311	53.514	F2	All
09_827.sorted.rg	79096	1149417	14.532	17.416	F2	All
09_828.sorted.rg	79938	1078577	13.493	16.255	F2	All
09_829.sorted.rg	113773	3433285	30.177	45.431	F2	Linkage Mapping
09_830.sorted.rg	97577	3038271	31.137	42.329	F2	All
09_831.sorted.rg	97688	2630172	26.924	35.065	F2	All
09_833.sorted.rg	103308	5515160	53.386	72.409	F2	All
10_836.sorted.rg	60995	2582034	42.332	47.648	F2	All
10_841.sorted.rg	56057	1962906	35.016	37.647	F2	All
10_842.sorted.rg	51257	1281706	25.005	27.129	F2	All
10_843.sorted.rg	50902	963980	18.938	20.409	F2	All
10_845.sorted.rg	63337	3334360	52.645	59.451	F2	All
10_848.sorted.rg	60667	2592502	42.733	46.678	F2	All
10_849.sorted.rg	65343	2275896	34.83	39.584	F2	All
10_850.sorted.rg	65161	2758228	42.329	50.413	F2	All
10_852.sorted.rg	65442	3675740	56.168	65.315	F2	All
10_853.sorted.rg	64968	3289660	50.635	58.651	F2	All
10_855.sorted.rg	62195	3144156	50.553	57.29	F2	All
10_856.sorted.rg	47902	902240	18.835	20.09	F2	Linkage Mapping
10_859.sorted.rg	53378	1407899	26.376	29.099	F2	All
10_860.sorted.rg	61054	2369696	38.813	43.487	F2	All
10_862.sorted.rg	55815	1705945	30.564	33.251	F2	All
10_864.sorted.rg	61957	3091097	49.891	56.716	F2	All
10_867.sorted.rg	64671	3515760	54.364	60.056	F2	All
10_868.sorted.rg	51764	899580	17.378	18.745	F2	All
10_869.sorted.rg	63589	2761320	43.424	48.708	F2	All
10_872.sorted.rg	56503	1455278	25.756	28.534	F2	All
10_874.sorted.rg	58174	1924191	33.076	37.579	F2	Linkage Mapping
10_875.sorted.rg	56696	1803558	31.811	34.929	F2	All
10_877.sorted.rg	57877	1666364	28.791	31.58	F2	All
10_878.sorted.rg	60472	2595228	42.916	48.367	F2	All
10_883.sorted.rg	50283	776776	15.448	16.578	F2	All
10_885.sorted.rg	60948	2621344	43.01	48.29	F2	All
10_891.sorted.rg	57780	1445701	25.021	27.681	F2	All
10_893.sorted.rg	58778	2155685	36.675	40.495	F2	All
10_895.sorted.rg	57657	2183015	37.862	40.806	F2	All
10_896.sorted.rg	55422	1756865	31.7	34.78	F2	All
10_898.sorted.rg	51227	1011133	19.738	20.856	F2	All
10_902.sorted.rg	59402	1673978	28.18	30.817	F2	All
10_904.sorted.rg	55289	1650279	29.848	32.149	F2	All
10_907.sorted.rg	53498	1363235	25.482	27.44	F2	All
10_908.sorted.rg	65734	3676357	55.928	63.284	F2	All
10_926.sorted.rg	56823	2023451	35.61	39.36	F2	All
10_929.sorted.rg	51349	1241766	24.183	26.075	F2	All
10_930.sorted.rg	61544	2330196	37.862	43.102	F2	All
10_931.sorted.rg	54419	1661388	30.53	32.994	F2	All
10_933.sorted.rg	51709	1289773	24.943	27.114	F2	All
10_935.sorted.rg	68794	4865459	70.725	82.509	F2	All
10_938.sorted.rg	62287	3257711	52.302	59.51	F2	All
10_941.sorted.rg	53053	1549284	29.203	31.945	F2	All
10_947.sorted.rg	69832	5211781	74.633	84.57	F2	All
10_949.sorted.rg	67424	4755666	70.534	82.116	F2	All
10_952.sorted.rg	53514	1227611	22.94	24.698	F2	All
10_954.sorted.rg	64188	1042876	16.247	21.912	F2	Linkage Mapping
11_407_R.sorted.rg	63458	1381275	21.767	24.213	F2	All
11_408_R.sorted.rg	71452	3847584	53.849	62.467	F2	All
11_620_R.sorted.rg	61974	1633475	26.357	29.187	F2	All
11_623_R.sorted.rg	54585	750490	13.749	14.785	F2	All
11_626_R.sorted.rg	53443	722877	13.526	14.597	F2	All
11_629_R.sorted.rg	59548	1161250	19.501	21.826	F2	All
11_693_R.sorted.rg	69847	2996454	42.9	50.608	F2	All
11_955.sorted.rg	63080	1858249	29.459	32.307	F2	All
1_020.sorted.rg	104886	2990715	28.514	41.564	F2	Linkage Mapping
1_021.sorted.rg	85805	2425290	28.265	35.844	F2	All
1_024.sorted.rg	72163	1250803	17.333	19.726	F2	All
1_025.sorted.rg	76236	1373588	18.018	20.877	F2	All
1_026.sorted.rg	79347	1954915	24.638	30.237	F2	All
1_028.sorted.rg	79252	1761124	22.222	26.165	F2	All
1_029.sorted.rg	76619	1553716	20.278	24.254	F2	All
1_032.sorted.rg	78723	1475668	18.745	21.593	F2	All
1_033.sorted.rg	79939	1922600	24.051	29.398	F2	All
1_034.sorted.rg	78776	1743111	22.127	26.87	F2	All
1_035.sorted.rg	83728	2079541	24.837	31.612	F2	All
1_036.sorted.rg	79045	1740981	22.025	27.081	F2	All
1_037.sorted.rg	77895	1427794	18.33	21.866	F2	All
1_038.sorted.rg	79021	1687707	21.358	26.267	F2	All
1_039.sorted.rg	82216	2078586	25.282	30.805	F2	All
1_042.sorted.rg	80086	2017836	25.196	30.74	F2	All
1_045.sorted.rg	81170	2066578	25.46	29.8	F2	All
1_047.sorted.rg	91906	3174153	34.537	43.943	F2	All
1_048.sorted.rg	83261	1527177	18.342	22.926	F2	All
1_049.sorted.rg	79906	1945857	24.352	29.872	F2	All
1_050.sorted.rg	82920	2084840	25.143	31.168	F2	All
1_051.sorted.rg	79243	1817264	22.933	27.879	F2	All
1_052.sorted.rg	78125	1638422	20.972	25.303	F2	All
1_055.sorted.rg	78979	1831762	23.193	28.404	F2	All
1_056.sorted.rg	78807	1777561	22.556	26.235	F2	All
1_057.sorted.rg	73143	1217210	16.642	19.477	F2	All
1_058.sorted.rg	77496	1011635	13.054	15.657	F2	All
1_059.sorted.rg	85613	2251204	26.295	33.503	F2	All
1_062.sorted.rg	81183	1723607	21.231	25.787	F2	All
1_064.sorted.rg	76718	1019351	13.287	15.776	F2	All
1_065.sorted.rg	75474	1230091	16.298	18.852	F2	All
1_066.sorted.rg	88070	3227836	36.651	47.772	F2	All
1_067.sorted.rg	81513	2211389	27.129	33.02	F2	All
1_068.sorted.rg	81607	1836001	22.498	26.806	F2	All
1_069.sorted.rg	79552	2016493	25.348	30.815	F2	All
1_070.sorted.rg	81434	1925001	23.639	27.519	F2	All
1_071.sorted.rg	90391	2604212	28.811	36.376	F2	All
1_073.sorted.rg	72739	1002327	13.78	16.322	F2	All
1_074.sorted.rg	88526	2883317	32.57	40.072	F2	All
1_075.sorted.rg	90166	3212229	35.626	45.854	F2	All
1_076.sorted.rg	90948	3477723	38.239	49.189	F2	All
1_078.sorted.rg	79702	1789289	22.45	26.653	F2	All
1_079.sorted.rg	75286	1396263	18.546	21.284	F2	All
1_080.sorted.rg	74581	1219775	16.355	19.13	F2	All
1_081.sorted.rg	90514	3658605	40.42	52.102	F2	All
1_082.sorted.rg	89242	3163444	35.448	46.055	F2	All
1_085.sorted.rg	96948	4397536	45.36	59.244	F2	All
1_086.sorted.rg	84178	1993237	23.679	30.022	F2	All
1_087.sorted.rg	89056	3183991	35.753	44.99	F2	All
1_088.sorted.rg	90355	3266111	36.148	46.202	F2	All
1_091.sorted.rg	82876	2286672	27.591	34.474	F2	All
1_092.sorted.rg	86171	2906932	33.734	42.506	F2	All
1_093.sorted.rg	86150	2497694	28.992	36.587	F2	All
1_094.sorted.rg	90697	3165442	34.901	45.209	F2	All
1_095.sorted.rg	81279	2110448	25.965	32.141	F2	All
1_096.sorted.rg	84696	1695119	20.014	24.306	F2	All
1_097.sorted.rg	89673	3410467	38.032	49.11	F2	All
1_098.sorted.rg	83588	2232142	26.704	33.562	F2	All
1_099.sorted.rg	92599	3339119	36.06	45.876	F2	All
1_100.sorted.rg	85061	2170851	25.521	33.087	F2	All
1_102.sorted.rg	84194	2241403	26.622	32.198	F2	All
1_104.sorted.rg	86189	2290066	26.57	32.403	F2	All
1_106.sorted.rg	83605	2256234	26.987	31.938	F2	All
2_127.sorted.rg	72577	3034104	41.805	50.162	F2	All
2_128.sorted.rg	68105	1702511	24.998	27.594	F2	All
2_131.sorted.rg	72002	2499289	34.711	40.89	F2	All
2_132.sorted.rg	65583	1906954	29.077	32.424	F2	All
2_133.sorted.rg	67564	1864019	27.589	33.073	F2	All
2_134.sorted.rg	65571	1501438	22.898	26.11	F2	All
2_135.sorted.rg	65237	1603296	24.576	27.467	F2	All
2_136.sorted.rg	67309	1833136	27.235	32.077	F2	All
2_137.sorted.rg	67828	2135312	31.481	36.511	F2	All
2_138.sorted.rg	72028	2312472	32.105	36.552	F2	All
2_139.sorted.rg	62461	1271645	20.359	22.189	F2	All
2_140.sorted.rg	72356	2673983	36.956	44.198	F2	All
2_141.sorted.rg	73666	2685175	36.451	44.059	F2	All
2_142.sorted.rg	79907	3788148	47.407	59.816	F2	All
2_143.sorted.rg	75391	1704797	22.613	29.651	F2	All
2_144.sorted.rg	66635	1693556	25.415	29.241	F2	All
2_145.sorted.rg	66445	1716114	25.828	30.533	F2	All
2_146.sorted.rg	68151	1884522	27.652	31.844	F2	All
2_149.sorted.rg	73440	2989766	40.71	46	F2	All
2_157.sorted.rg	76893	3480335	45.262	53.355	F2	All
2_158.sorted.rg	76502	2938683	38.413	47.192	F2	All
2_159.sorted.rg	64974	1571242	24.183	27.923	F2	All
2_160.sorted.rg	70468	2120811	30.096	35.117	F2	All
2_161.sorted.rg	73252	2628730	35.886	44.021	F2	All
2_162.sorted.rg	73449	2991188	40.725	48.538	F2	All
2_163.sorted.rg	62519	940777	15.048	16.598	F2	All
2_164.sorted.rg	60998	1346143	22.069	24.06	F2	All
2_165.sorted.rg	76641	4102018	53.523	65.711	F2	All
2_166.sorted.rg	62141	1464100	23.561	25.615	F2	All
2_167.sorted.rg	65792	1768584	26.881	30.872	F2	All
2_168.sorted.rg	71635	1875846	26.186	30.635	F2	All
2_171.sorted.rg	76421	3705021	48.482	58.608	F2	All
2_173.sorted.rg	62282	1307154	20.988	24.038	F2	All
2_174.sorted.rg	80740	4319616	53.5	65.768	F2	All
2_175.sorted.rg	72889	2743939	37.645	44.409	F2	All
2_176.sorted.rg	63335	1284995	20.289	22.813	F2	All
2_177.sorted.rg	62421	1482748	23.754	25.94	F2	All
2_178.sorted.rg	72115	2849460	39.513	47.289	F2	All
2_179.sorted.rg	74006	3265541	44.125	52.246	F2	All
2_180.sorted.rg	70711	2186719	30.925	34.956	F2	All
2_181.sorted.rg	74928	2674153	35.69	43.476	F2	All
2_182.sorted.rg	80524	3885438	48.252	57.081	F2	All
2_186.sorted.rg	75833	3079875	40.614	47.495	F2	All
2_187.sorted.rg	77268	3347449	43.323	52.624	F2	All
2_190.sorted.rg	77552	3364702	43.386	52.084	F2	All
2_191.sorted.rg	66569	1940488	29.15	32.642	F2	All
2_192.sorted.rg	66950	1735087	25.916	29.015	F2	All
2_194.sorted.rg	65929	1704936	25.86	29.273	F2	All
2_195.sorted.rg	81098	4642864	57.25	70.262	F2	All
2_196.sorted.rg	73334	3051355	41.609	49.892	F2	All
2_197.sorted.rg	74394	3377663	45.402	52.474	F2	All
2_198.sorted.rg	70176	2018138	28.758	34.061	F2	All
2_199.sorted.rg	71888	2786401	38.76	44.627	F2	All
2_202.sorted.rg	72289	2601290	35.985	43.247	F2	All
2_203.sorted.rg	70364	2688629	38.21	45.11	F2	All
2_204.sorted.rg	72280	2791586	38.622	45.425	F2	All
2_207.sorted.rg	80149	4074370	50.835	62.404	F2	All
2_209.sorted.rg	74968	3441331	45.904	54.475	F2	All
2_210.sorted.rg	65885	1986621	30.153	34.518	F2	All
2_211.sorted.rg	70711	1689352	23.891	27.266	F2	All
2_212.sorted.rg	77240	3890704	50.372	61.419	F2	All
2_217.sorted.rg	67532	2266936	33.568	39.303	F2	All
2_219.sorted.rg	75151	3253481	43.293	49.995	F2	All
2_220.sorted.rg	74042	2008229	27.123	32.264	F2	All
2_221.sorted.rg	74786	2564817	34.295	40.029	F2	All
2_222.sorted.rg	73833	2747570	37.213	42.505	F2	All
3_241.sorted.rg	98539	3543796	35.963	47.923	F2	All
3_242.sorted.rg	95993	3450718	35.948	48.488	F2	All
3_243.sorted.rg	85086	1516974	17.829	21.317	F2	All
3_244.sorted.rg	93393	3091697	33.104	42.878	F2	All
3_246.sorted.rg	95826	2968090	30.974	40.241	F2	All
3_247.sorted.rg	76585	1042884	13.617	16.349	F2	All
3_250.sorted.rg	86253	2046643	23.728	29.012	F2	All
3_251.sorted.rg	77290	1080179	13.976	16.679	F2	All
3_252.sorted.rg	91487	2425685	26.514	34.558	F2	All
3_253.sorted.rg	84791	1926434	22.72	27.652	F2	All
3_254.sorted.rg	86744	1470323	16.95	20.618	F2	All
3_255.sorted.rg	96309	2651293	27.529	37.458	F2	All
3_256.sorted.rg	89866	2174493	24.197	31.354	F2	All
3_257.sorted.rg	98059	3400855	34.682	47.722	F2	All
3_258.sorted.rg	96330	3219677	33.423	45.585	F2	All
3_259.sorted.rg	93022	1868464	20.086	26.449	F2	All
3_260.sorted.rg	85934	1759610	20.476	26.089	F2	All
3_261.sorted.rg	89364	1950677	21.828	27.735	F2	All
3_262.sorted.rg	96332	2701524	28.044	37.023	F2	All
3_263.sorted.rg	88071	2119615	24.067	30.732	F2	All
3_264.sorted.rg	92700	2847124	30.713	38.684	F2	All
3_265.sorted.rg	91726	2287959	24.943	31.163	F2	All
3_268.sorted.rg	92968	1925593	20.712	27.237	F2	All
3_276.sorted.rg	99192	3108978	31.343	43.836	F2	All
3_277.sorted.rg	88983	1985999	22.319	27.76	F2	All
3_283.sorted.rg	87531	1472831	16.826	20.7	F2	All
3_284.sorted.rg	81032	973736	12.017	14.834	F2	All
3_286.sorted.rg	94089	2595746	27.588	36.422	F2	All
3_287.sorted.rg	85614	1255546	14.665	18.185	F2	All
3_290.sorted.rg	89888	2626793	29.223	37.457	F2	All
3_291.sorted.rg	88780	2098837	23.641	29.374	F2	All
3_292.sorted.rg	93302	2865075	30.708	40.466	F2	All
3_293.sorted.rg	85908	1558262	18.139	21.841	F2	All
3_294.sorted.rg	91729	1868346	20.368	25.92	F2	All
3_296.sorted.rg	91371	2557320	27.988	35.36	F2	All
3_297.sorted.rg	93734	2749874	29.337	38.827	F2	All
3_298.sorted.rg	95381	3013939	31.599	41.819	F2	All
3_299.sorted.rg	87093	1946287	22.347	27.402	F2	All
3_300.sorted.rg	88016	1934177	21.975	27.093	F2	All
3_302.sorted.rg	119835	986602	8.233	14.857	F2	All
3_304.sorted.rg	93492	3198100	34.207	45.311	F2	All
3_305.sorted.rg	101873	4382539	43.02	58.004	F2	All
3_306.sorted.rg	83949	1291833	15.388	19.38	F2	All
3_307.sorted.rg	90160	2305429	25.57	32.346	F2	All
3_308.sorted.rg	94485	2763607	29.249	38.153	F2	All
3_310.sorted.rg	89288	1898599	21.264	27.712	F2	All
3_316.sorted.rg	93039	2334521	25.092	33.195	F2	All
3_319.sorted.rg	98649	3383635	34.3	47.441	F2	All
3_321.sorted.rg	97932	3192979	32.604	42.927	F2	All
3_322.sorted.rg	85605	1883774	22.005	27.908	F2	All
3_323.sorted.rg	80817	1107119	13.699	16.875	F2	All
3_326.sorted.rg	90528	1573272	17.379	21.626	F2	All
3_327.sorted.rg	89673	2177249	24.28	29.954	F2	All
4_345.sorted.rg	71772	2655717	37.002	42.954	F2	All
4_346.sorted.rg	64690	2109674	32.612	37.525	F2	All
4_347.sorted.rg	66565	1605889	24.125	26.788	F2	All
4_348.sorted.rg	64773	1982606	30.609	34.574	F2	All
4_351.sorted.rg	65982	1685009	25.537	29.546	F2	Linkage Mapping
4_352.sorted.rg	70237	2415050	34.384	39.462	F2	All
4_353.sorted.rg	71043	3087445	43.459	51.633	F2	All
4_354.sorted.rg	72108	3174531	44.025	52.569	F2	All
4_355.sorted.rg	70413	2469784	35.076	39.93	F2	Linkage Mapping
4_357.sorted.rg	70505	2551995	36.196	40.884	F2	All
4_358.sorted.rg	66523	2256228	33.917	39.358	F2	All
4_359.sorted.rg	68724	2819689	41.029	48.316	F2	All
4_361.sorted.rg	70325	2786919	39.629	47.503	F2	All
4_362.sorted.rg	63209	1440860	22.795	25.989	F2	All
4_364.sorted.rg	65096	1866510	28.673	32.719	F2	All
4_365.sorted.rg	66404	2083418	31.375	35.479	F2	All
4_366.sorted.rg	60589	1775944	29.311	33.004	F2	All
4_367.sorted.rg	70465	2353494	33.399	37.811	F2	All
4_368.sorted.rg	66256	1938362	29.256	32.753	F2	All
4_369.sorted.rg	64353	1473763	22.901	26.049	F2	All
4_370.sorted.rg	73243	3045724	41.584	48.634	F2	All
4_371.sorted.rg	66622	1831087	27.485	32.373	F2	All
4_372.sorted.rg	65950	2147739	32.566	38.111	F2	All
4_375.sorted.rg	66304	1906809	28.759	33.673	F2	All
4_376.sorted.rg	71129	1512809	21.269	25.099	F2	All
4_378.sorted.rg	70950	3334297	46.995	56.197	F2	All
4_379.sorted.rg	63430	1607330	25.34	28.026	F2	All
4_381.sorted.rg	61884	1218270	19.686	22.146	F2	All
4_382.sorted.rg	74472	3271990	43.936	54.204	F2	All
4_383.sorted.rg	67915	1931362	28.438	32.065	F2	All
4_384.sorted.rg	57182	1031869	18.045	20.457	F2	All
4_387.sorted.rg	56920	905792	15.913	17.595	F2	All
4_389.sorted.rg	72092	2707462	37.556	46.119	F2	All
4_391.sorted.rg	75458	3313644	43.914	53.588	F2	All
4_392.sorted.rg	69863	2314746	33.133	37.741	F2	All
4_393.sorted.rg	74996	3587927	47.842	58.385	F2	All
4_395.sorted.rg	72312	2974792	41.138	46.756	F2	All
4_397.sorted.rg	73582	2744607	37.3	43.419	F2	All
4_398.sorted.rg	55681	954410	17.141	19.084	F2	All
4_399.sorted.rg	69792	2665016	38.185	43.287	F2	All
4_400.sorted.rg	72032	3258720	45.24	53.446	F2	All
4_403.sorted.rg	62100	1571853	25.312	27.83	F2	All
4_404.sorted.rg	64587	1772358	27.441	31.15	F2	All
4_415.sorted.rg	73065	3229320	44.198	52.195	F2	All
4_416.sorted.rg	72379	3093281	42.737	50.766	F2	All
4_419.sorted.rg	63516	2102175	33.097	37.646	F2	All
4_420.sorted.rg	71987	3017004	41.91	50.533	F2	All
4_422.sorted.rg	66074	2213257	33.497	39.364	F2	All
4_423.sorted.rg	61046	1467814	24.044	27.501	F2	All
4_424.sorted.rg	71736	2944555	41.047	46.976	F2	All
4_425.sorted.rg	69542	1509458	21.706	25.744	F2	All
4_426.sorted.rg	70428	2360161	33.512	38.294	F2	All
4_427.sorted.rg	80737	2046867	25.352	33.778	F2	All
5_105.sorted.rg	92702	4599020	49.611	63.813	F2	All
5_107.sorted.rg	106819	4675932	43.774	66.78	F2	All
5_223.sorted.rg	80673	1883523	23.348	27.148	F2	All
5_303.sorted.rg	88217	4227212	47.918	59.983	F2	All
5_328.sorted.rg	94594	5062718	53.52	68.43	F2	All
5_428.sorted.rg	82271	2151949	26.157	32.237	F2	All
5_429.sorted.rg	82694	2285217	27.635	33.255	F2	All
5_430.sorted.rg	89098	3477551	39.031	50.183	F2	All
5_431.sorted.rg	87035	2941803	33.8	43.129	F2	All
5_434.sorted.rg	84857	2755543	32.473	39.211	F2	All
5_435.sorted.rg	89688	3051464	34.023	42.308	F2	All
5_437.sorted.rg	89207	3387797	37.977	49.268	F2	All
5_438.sorted.rg	96764	3496315	36.132	50.629	F2	All
5_439.sorted.rg	90745	3288883	36.243	48.025	F2	All
5_440.sorted.rg	84714	1987519	23.462	29.355	F2	All
5_441.sorted.rg	77133	1796521	23.291	28.263	F2	All
5_442.sorted.rg	79075	1929393	24.4	29.248	F2	All
5_444.sorted.rg	83916	2498538	29.774	37.483	F2	All
5_445.sorted.rg	78457	1867992	23.809	27.427	F2	All
5_446.sorted.rg	87128	2868864	32.927	40.293	F2	All
5_447.sorted.rg	79548	1567264	19.702	23.749	F2	All
5_448.sorted.rg	95455	4182907	43.821	57.927	F2	All
5_449.sorted.rg	88617	3005096	33.911	43.869	F2	All
5_459.sorted.rg	92571	4126297	44.574	57.156	F2	All
5_460.sorted.rg	89231	3684950	41.297	54.015	F2	All
5_461.sorted.rg	81351	2412849	29.66	35.226	F2	Linkage Mapping
5_462.sorted.rg	78421	2010814	25.641	31.059	F2	All
5_463.sorted.rg	81820	1663985	20.337	24.913	F2	All
5_706.sorted.rg	87480	3176576	36.312	45.795	F2	All
5_708.sorted.rg	87823	3152314	35.894	45.994	F2	All
5_709.sorted.rg	95938	5019372	52.319	67.985	F2	All
5_710.sorted.rg	78489	1589272	20.248	24.637	F2	All
5_711.sorted.rg	85261	2855096	33.487	41.285	F2	All
5_712.sorted.rg	87476	2869323	32.801	40.895	F2	All
5_713.sorted.rg	84446	2504762	29.661	37.12	F2	All
5_714.sorted.rg	83590	2329035	27.863	35.288	F2	All
5_715.sorted.rg	80852	2374934	29.374	35.992	F2	All
5_716.sorted.rg	79396	2133778	26.875	32.283	F2	All
5_717.sorted.rg	87807	3205830	36.51	46.06	F2	All
5_718.sorted.rg	87122	2944801	33.801	42.724	F2	All
5_719.sorted.rg	79613	2119101	26.618	32.44	F2	All
5_721.sorted.rg	85315	3103943	36.382	45.609	F2	All
5_722.sorted.rg	80613	2256787	27.995	34.614	F2	All
5_725.sorted.rg	74122	1568836	21.166	25.156	F2	All
5_727.sorted.rg	75837	1519631	20.038	24.193	F2	All
5_729.sorted.rg	82571	2346840	28.422	33.847	F2	All
5_730.sorted.rg	87103	1692625	19.432	24.711	F2	All
5_731.sorted.rg	87974	2012806	22.88	28.971	F2	All
6_502.sorted.rg	77569	2092755	26.979	31.817	F2	All
6_503.sorted.rg	80592	2788297	34.598	42.436	F2	All
6_504.sorted.rg	72872	1322549	18.149	20.434	F2	All
6_505.sorted.rg	76590	2240695	29.256	34.359	F2	All
6_506.sorted.rg	78264	2451227	31.32	36.672	F2	All
6_507.sorted.rg	70404	1618267	22.985	26.712	F2	All
6_508.sorted.rg	70325	1298263	18.461	21.268	F2	All
6_509.sorted.rg	70724	1623767	22.959	25.863	F2	All
6_510.sorted.rg	69467	1266732	18.235	21.003	F2	All
6_511.sorted.rg	81117	2493914	30.745	37.901	F2	All
6_512.sorted.rg	79488	2101357	26.436	31.476	F2	All
6_513.sorted.rg	76215	1724226	22.623	26.096	F2	Linkage Mapping
6_514.sorted.rg	64037	838018	13.086	14.722	F2	All
6_515.sorted.rg	78682	2457436	31.233	38.019	F2	All
6_516.sorted.rg	73481	1545120	21.027	24.944	F2	All
6_517.sorted.rg	74763	1903826	25.465	30.404	F2	All
6_518.sorted.rg	73099	1503838	20.573	23.98	F2	All
6_519.sorted.rg	72016	1672053	23.218	27.37	F2	All
6_520.sorted.rg	76761	2059247	26.827	31.758	F2	All
6_521.sorted.rg	75209	1866435	24.817	28.833	F2	All
6_522.sorted.rg	76820	2276053	29.628	35.49	F2	All
6_523.sorted.rg	74737	1906927	25.515	28.989	F2	All
6_524.sorted.rg	79143	2328846	29.426	34.278	F2	All
6_525.sorted.rg	75337	1557108	20.669	24.359	F2	All
6_526.sorted.rg	86113	3214726	37.331	45.973	F2	All
6_527.sorted.rg	80440	2343986	29.14	35.805	F2	All
6_528.sorted.rg	70222	1464546	20.856	24.246	F2	All
6_529.sorted.rg	80161	2299858	28.69	35.079	F2	All
6_531.sorted.rg	74692	1901562	25.459	30.314	F2	All
6_532.sorted.rg	74501	1821189	24.445	28.866	F2	All
6_533.sorted.rg	75875	1253671	16.523	19.242	F2	All
6_534.sorted.rg	77887	2130758	27.357	31.891	F2	All
6_535.sorted.rg	81373	2692090	33.083	40.921	F2	All
6_536.sorted.rg	72901	1599343	21.939	24.947	F2	All
6_539.sorted.rg	78915	1689648	21.411	25.929	F2	All
6_541.sorted.rg	82772	2752315	33.252	41.669	F2	All
6_543.sorted.rg	76864	1669692	21.723	25.015	F2	All
6_544.sorted.rg	67570	1020858	15.108	17.379	F2	All
6_545.sorted.rg	80571	2383523	29.583	35.971	F2	All
6_546.sorted.rg	79129	2293158	28.98	34.786	F2	All
6_547.sorted.rg	73015	1359528	18.62	21.63	F2	All
6_548.sorted.rg	65527	906877	13.84	15.234	F2	All
6_549.sorted.rg	84693	3140061	37.076	47.383	F2	All
6_550.sorted.rg	81724	2788387	34.12	41.932	F2	All
6_551.sorted.rg	77436	1758760	22.712	26.401	F2	All
6_552.sorted.rg	83202	2818220	33.872	42.624	F2	All
6_554.sorted.rg	81862	2472355	30.201	35.57	F2	All
6_555.sorted.rg	81273	2162526	26.608	31.678	F2	All
6_561.sorted.rg	66146	1055518	15.957	18.038	F2	All
6_562.sorted.rg	83416	2945872	35.315	42.612	F2	All
6_564.sorted.rg	86029	3271993	38.034	47.913	F2	All
6_565.sorted.rg	85514	3179609	37.182	46.314	F2	All
6_568.sorted.rg	71662	1587968	22.159	25.1	F2	All
6_570.sorted.rg	75884	1940713	25.575	29.581	F2	All
6_571.sorted.rg	70546	1214098	17.21	19.644	F2	All
6_573.sorted.rg	81850	2585770	31.592	38.672	F2	All
6_574.sorted.rg	80162	2583843	32.233	39.401	F2	All
6_575.sorted.rg	91162	4133289	45.34	57.708	F2	All
6_576.sorted.rg	76265	1683308	22.072	26.513	F2	All
6_577.sorted.rg	76655	1622905	21.172	24.778	F2	All
6_578.sorted.rg	83433	2472097	29.63	36.154	F2	All
6_579.sorted.rg	98296	1828536	18.602	27.69	F2	Linkage Mapping
6_580.sorted.rg	75742	1804334	23.822	28.63	F2	All
6_581.sorted.rg	73625	1799788	24.445	28.752	F2	All
6_582.sorted.rg	80600	2311058	28.673	35.171	F2	All
6_583.sorted.rg	81352	2526239	31.053	37.825	F2	All
6_584.sorted.rg	82332	2787840	33.861	41.311	F2	All
6_585.sorted.rg	84406	3038513	35.999	45.174	F2	All
6_586.sorted.rg	75676	1348002	17.813	20.611	F2	All
6_588.sorted.rg	84511	3346453	39.598	49.611	F2	All
6_590.sorted.rg	78318	2131730	27.219	33.075	F2	All
6_591.sorted.rg	77651	1845270	23.764	27.784	F2	All
6_593.sorted.rg	75051	2007401	26.747	32.041	F2	All
6_594.sorted.rg	77698	1797062	23.129	28.679	F2	All
6_595.sorted.rg	83815	3061509	36.527	43.97	F2	All
6_596.sorted.rg	78282	1405741	17.957	21.607	F2	All
6_598.sorted.rg	80183	2492129	31.081	36.488	F2	All
7_599.sorted.rg	87733	2978759	33.953	42.644	F2	Linkage Mapping
7_600.sorted.rg	85502	2892763	33.833	42.986	F2	All
7_601.sorted.rg	78867	1547254	19.619	23.043	F2	All
7_602.sorted.rg	85124	3227483	37.915	46.948	F2	All
7_603.sorted.rg	86406	2941884	34.047	41.827	F2	All
7_605.sorted.rg	76653	1422539	18.558	22.031	F2	All
7_607.sorted.rg	80947	2310443	28.543	34.154	F2	All
7_610.sorted.rg	74218	1342403	18.087	21.311	F2	All
7_611.sorted.rg	80705	1859053	23.035	28.156	F2	All
7_616.sorted.rg	83504	2404115	28.79	35.135	F2	All
7_617.sorted.rg	73707	1219364	16.543	18.908	F2	All
7_619.sorted.rg	78199	2022697	25.866	31.309	F2	All
7_622.sorted.rg	74022	1407385	19.013	22.565	F2	All
7_628.sorted.rg	77893	1917090	24.612	29.157	F2	All
7_632.sorted.rg	80878	2029797	25.097	29.686	F2	All
7_633.sorted.rg	82976	2517080	30.335	36.316	F2	All
7_634.sorted.rg	77652	1436482	18.499	22.109	F2	All
7_635.sorted.rg	86818	2673314	30.792	38.453	F2	All
7_636.sorted.rg	83989	2289787	27.263	34.548	F2	All
7_637.sorted.rg	75532	1707548	22.607	26.973	F2	All
7_638.sorted.rg	81518	2262608	27.756	33.822	F2	All
7_639.sorted.rg	86106	3176616	36.892	46.854	F2	All
7_640.sorted.rg	81989	2305081	28.115	34.627	F2	All
7_642.sorted.rg	78767	1250374	15.874	18.743	F2	All
7_644.sorted.rg	83374	2498764	29.971	36.161	F2	All
7_646.sorted.rg	86192	3154207	36.595	46.763	F2	All
7_648.sorted.rg	76092	1568999	20.62	23.802	F2	All
7_649.sorted.rg	80980	1931119	23.847	29.34	F2	All
7_650.sorted.rg	79755	1600311	20.065	24.181	F2	All
7_651.sorted.rg	86684	3031393	34.971	44.519	F2	All
7_653.sorted.rg	81030	1857121	22.919	27.167	F2	All
7_657.sorted.rg	84442	2604340	30.842	38.191	F2	All
7_658.sorted.rg	84331	2690868	31.908	39.519	F2	All
7_659.sorted.rg	77474	1525367	19.689	23.502	F2	All
7_661.sorted.rg	88970	3623870	40.731	53.286	F2	All
7_662.sorted.rg	88561	3781791	42.703	54.583	F2	All
7_663.sorted.rg	85691	2682516	31.305	38.328	F2	All
7_664.sorted.rg	104378	2615932	25.062	38.56	F2	Linkage Mapping
7_665.sorted.rg	87526	2916436	33.321	40.794	F2	All
7_667.sorted.rg	74134	1352293	18.241	21.629	F2	All
7_668.sorted.rg	92983	3934059	42.309	54.674	F2	All
7_669.sorted.rg	91044	3367214	36.984	48.203	F2	All
7_670.sorted.rg	95814	4192858	43.76	58.999	F2	All
7_671.sorted.rg	79221	2123829	26.809	31.794	F2	All
7_672.sorted.rg	81928	2430217	29.663	35.83	F2	All
7_673.sorted.rg	72545	1233854	17.008	19.698	F2	All
7_675.sorted.rg	84120	2462671	29.276	37.237	F2	All
7_676.sorted.rg	152822	5922009	38.751	78.817	F2	All
7_677.sorted.rg	79277	1852806	23.371	28.735	F2	All
7_678.sorted.rg	84953	2612416	30.751	37.871	F2	All
7_685.sorted.rg	78914	1990587	25.225	30.906	F2	All
7_687.sorted.rg	77133	1940680	25.16	30.218	F2	All
7_689.sorted.rg	86762	3096605	35.691	45.426	F2	All
7_690.sorted.rg	87314	3053787	34.975	44.146	F2	All
7_691.sorted.rg	85914	2996443	34.877	43.642	F2	All
7_692.sorted.rg	83914	2498739	29.777	37.489	F2	All
7_694.sorted.rg	77588	1363351	17.572	20.732	F2	All
7_695.sorted.rg	87738	3304754	37.666	48.489	F2	All
7_696.sorted.rg	80761	1961600	24.289	30.089	F2	All
7_697.sorted.rg	83817	2641680	31.517	38.235	F2	All
7_698.sorted.rg	75952	1845896	24.303	29.291	F2	All
7_699.sorted.rg	77856	1880436	24.153	29.59	F2	All
7_700.sorted.rg	89218	3526121	39.523	49.364	F2	All
7_701.sorted.rg	84697	1930695	22.795	28.244	F2	All
7_702.sorted.rg	81237	2155539	26.534	31.555	F2	All
7_703.sorted.rg	80532	2250250	27.942	33.132	F2	All
8_002.sorted.rg	90116	2681728	29.759	38.569	F2	All
8_005.sorted.rg	92743	3898478	42.035	54.176	F2	All
8_006.sorted.rg	91768	2831927	30.86	39.412	F2	All
8_007.sorted.rg	83392	1908411	22.885	28.594	F2	All
8_008.sorted.rg	78876	1051903	13.336	15.963	F2	All
8_010.sorted.rg	94411	3278301	34.724	46.786	F2	All
8_013.sorted.rg	79068	1216058	15.38	18.007	F2	All
8_014.sorted.rg	87650	2830926	32.298	41.26	F2	All
8_015.sorted.rg	92767	3349327	36.105	47.508	F2	All
8_016.sorted.rg	102403	4141821	40.446	58.597	F2	All
8_018.sorted.rg	88070	2689767	30.541	39.449	F2	All
8_108.sorted.rg	80934	1113120	13.753	16.686	F2	All
8_110.sorted.rg	87165	2505068	28.739	36.164	F2	All
8_111.sorted.rg	88041	2337860	26.554	33.31	F2	All
8_112.sorted.rg	85027	2024435	23.809	29.694	F2	All
8_113.sorted.rg	84747	1761302	20.783	24.956	F2	All
8_114.sorted.rg	85495	1771335	20.719	25.351	F2	All
8_115.sorted.rg	79510	1038460	13.061	15.643	F2	All
8_117.sorted.rg	89368	2566193	28.715	36.086	F2	All
8_118.sorted.rg	83547	1771268	21.201	26.604	F2	All
8_119.sorted.rg	82973	2190908	26.405	32.743	F2	All
8_121.sorted.rg	91461	2809266	30.715	39.78	F2	All
8_123.sorted.rg	83078	1857489	22.358	27.562	F2	All
8_125.sorted.rg	91154	3145347	34.506	43.543	F2	All
8_224.sorted.rg	93682	3654563	39.01	52.062	F2	All
8_225.sorted.rg	85354	2273889	26.641	32.652	F2	All
8_227.sorted.rg	87216	2214681	25.393	32.441	F2	All
8_229.sorted.rg	88235	2895872	32.82	42.046	F2	All
8_230.sorted.rg	84179	1529003	18.164	21.861	F2	All
8_231.sorted.rg	77833	1023751	13.153	16.058	F2	All
8_232.sorted.rg	104698	4203901	40.153	57.527	F2	All
8_233.sorted.rg	96889	4389150	45.301	60.76	F2	All
8_234.sorted.rg	86057	1842771	21.413	26.736	F2	All
8_236.sorted.rg	87520	2754000	31.467	40.564	F2	All
8_237.sorted.rg	90260	3740772	41.444	53.35	F2	All
8_238.sorted.rg	94689	3409598	36.008	46.228	F2	All
8_239.sorted.rg	85913	2495111	29.042	36.593	F2	All
8_330.sorted.rg	77189	1117128	14.473	17.286	F2	All
8_331.sorted.rg	95448	3658342	38.328	49.631	F2	All
8_332.sorted.rg	97806	3884749	39.719	53.305	F2	All
8_333.sorted.rg	95023	3176231	33.426	44.148	F2	All
8_334.sorted.rg	84175	2076372	24.667	29.75	F2	All
8_335.sorted.rg	83971	1914225	22.796	27.394	F2	All
8_336.sorted.rg	79427	1388958	17.487	20.91	F2	All
8_337.sorted.rg	95480	3727172	39.036	51.91	F2	All
8_339.sorted.rg	100065	4964773	49.615	66.317	F2	All
8_340.sorted.rg	80527	1251386	15.54	19.106	F2	All
8_341.sorted.rg	92024	3433526	37.311	48.179	F2	All
8_342.sorted.rg	93798	3151497	33.599	43.483	F2	All
8_343.sorted.rg	91448	2863215	31.31	40.801	F2	All
8_344.sorted.rg	89451	2109690	23.585	30.615	F2	All
merged_001.sorted.rg	105162	5264508	50.061	70.946	F2	All
merged_003.sorted.rg	87755	2344471	26.716	33.189	F2	All
merged_009.sorted.rg	120068	6435998	53.603	89.907	F2	All
merged_011.sorted.rg	92529	7353517	79.473	105.83	F2	All
merged_012.sorted.rg	87865	2969509	33.796	41.856	F2	All
merged_040.sorted.rg	87020	3916285	45.004	55.959	F2	All
merged_060.sorted.rg	78401	3136627	40.007	46.612	F2	All
merged_089.sorted.rg	94723	4454615	47.028	65.326	F2	All
merged_090.sorted.rg	91177	3306773	36.268	47.941	F2	All
merged_103.sorted.rg	87745	3293872	37.539	46.616	F2	All
merged_109.sorted.rg	93806	5300012	56.5	76.731	F2	All
merged_147.sorted.rg	87160	9949179	114.148	142.837	F2	All
merged_148.sorted.rg	84414	7338086	86.93	107.894	F2	All
merged_150.sorted.rg	74602	2928486	39.255	44.918	F2	All
merged_156.sorted.rg	77123	2839307	36.815	44.186	F2	All
merged_172.sorted.rg	84117	5322789	63.278	78.019	F2	All
merged_183.sorted.rg	81103	6086232	75.043	93.094	F2	All
merged_200.sorted.rg	83070	7032545	84.658	106.007	F2	All
merged_201.sorted.rg	95323	8589129	90.106	127.002	F2	All
merged_214.sorted.rg	83859	7679538	91.577	116.967	F2	All
merged_216.sorted.rg	78833	4398768	55.799	66.427	F2	All
merged_218.sorted.rg	73646	3374928	45.826	54.712	F2	All
merged_266.sorted.rg	82345	2999099	36.421	43.27	F2	All
merged_267.sorted.rg	103223	6690387	64.815	90.181	F2	All
merged_271.sorted.rg	98642	7365276	74.667	101.612	F2	All
merged_278.sorted.rg	91652	4838499	52.792	67.927	F2	All
merged_288.sorted.rg	85682	5856868	68.356	86.316	F2	All
merged_289.sorted.rg	102062	5609988	54.966	77.69	F2	All
merged_301.sorted.rg	92004	4448757	48.354	61.302	F2	All
merged_309.sorted.rg	96931	4413820	45.536	61.311	F2	All
merged_312.sorted.rg	97669	4359564	44.636	61.295	F2	All
merged_313.sorted.rg	101852	11154110	109.513	150.83	F2	All
merged_324.sorted.rg	97467	5698121	58.462	78.456	F2	All
merged_349.sorted.rg	77401	5925660	76.558	92.161	F2	All
merged_350.sorted.rg	77001	5313419	69.005	84.344	F2	All
merged_360.sorted.rg	86418	9039737	104.605	136.204	F2	All
merged_363.sorted.rg	79922	7291297	91.23	112.995	F2	All
merged_373.sorted.rg	66695	1948322	29.212	33.48	F2	All
merged_374.sorted.rg	70325	2181201	31.016	36.552	F2	All
merged_377.sorted.rg	82546	5441062	65.916	80.606	F2	All
merged_380.sorted.rg	74516	2780290	37.311	45.21	F2	All
merged_385.sorted.rg	89821	10684624	118.955	151.982	F2	All
merged_386.sorted.rg	81997	5484917	66.892	82.537	F2	All
merged_388.sorted.rg	78884	6514954	82.589	97.751	F2	All
merged_396.sorted.rg	94063	11671208	124.079	166.943	F2	All
merged_401.sorted.rg	82973	6181174	74.496	92.016	F2	All
merged_409.sorted.rg	79059	4712187	59.603	71.454	F2	All
merged_410.sorted.rg	81033	5657858	69.822	85.144	F2	All
merged_411.sorted.rg	77160	3113201	40.347	48.607	F2	All
merged_412.sorted.rg	75621	4780085	63.211	77.691	F2	All
merged_413.sorted.rg	71976	3455276	48.006	56.098	F2	All
merged_414.sorted.rg	75701	3579608	47.286	56.364	F2	All
merged_417.sorted.rg	86874	10635665	122.426	154.699	F2	All
merged_418.sorted.rg	76857	5402413	70.292	85.66	F2	All
merged_421.sorted.rg	76381	4386414	57.428	67.105	F2	All
merged_436.sorted.rg	101094	7328253	72.489	99.119	F2	All
merged_443.sorted.rg	84880	3033194	35.735	44.036	F2	All
merged_458.sorted.rg	92898	5185963	55.824	72.637	F2	All
merged_604.sorted.rg	81777	1703591	20.832	26.276	F2	All
merged_724.sorted.rg	86708	3586406	41.362	50.809	F2	All
merged_894.sorted.rg	73619	4601375	62.503	71.864	F2	All
