## Supplementary material for "On the genetic architecture of rapidly adapting and convergent life history traits in guppies": Table S3

### Sheet: Sheet1
Table S3: Unplaced scaffolds in the genome and their subsequently placed linkage groups according to the linkage mapping. For each scaffold, the min and max cM positions are given as they appear in the linkage map, and the relative position in the published genome is summarised as whether scaffolds are mapped to the start or end of published chromosomes.
Chromosome/LG	Scaffold	Min cM	Max cM	Relative position in assembly
chr1	000263F_0	23.527	23.527	End
chr2	000179F_0	8.925	18.229	End
chr2	000276F_0	17.539	17.539	End
chr2	000203F_0	17.769	18.229	End
chr3	000113F_0	73.893	89.164	Start
chr3	000180F_0	82.75	89.883	Start
chr3	000155F_0	83.747	85.386	Start
chr4	000201F_0	3.597	3.689	Start
chr4	000126F_0	51.748	52.441	End
chr5	000000F_0.4	14.066	14.066	End
chr5	000197F_0	14.91	14.91	End
chr7	000193F_0	9.066	19.037	End
chr7	000172F_0	9.643	21.111	End
chr7	000215F_0	15.627	19.497	End
chr7	000210F_0	28.265	29.961	End
chr8	000135F_0	0	11.167	End
chr9	000032F_0.2	17.428	17.621	Start
chr9	000104F_0	17.621	17.697	Start
chr9	000199F_0	74.755	75.37	End
chr9	000176F_0	83.68	86.767	End
chr10	000221F_0	32.477	32.477	Start
chr10	000185F_0	32.477	32.477	Start
chr10	000004F_0.4	46.69	46.69	Start
chr10	000014F_0.2	66.599	66.599	End
chr11	000140F_0	11.76	17.488	Start
chr12	000250F_0	20.928	21.445	End
chr12	000149F_0	30.82	34.393	End
chr12	000181F_0	35.087	35.701	End
chr12	000013F_0.2	93.075	93.262	Start
chr13	000186F_0	18.493	30.404	End
chr13	000151F_0	25.787	28.945	End
chr13	000238F_0	26.171	27.64	End
chr13	000004F_0.6	75.485	75.485	Start
chr14	000083F_0.3	23.095	26.171	End
chr14	000122F_0	83.183	99.738	Start
chr15	000164F_0	23.773	23.773	Start
chr15	000226F_0	82.759	82.913	End
chr15	000161F_0	83.066	93.018	End
chr16	000202F_0	63.772	81.145	Start
chr17	000153F_0	0	11.591	End
chr17	000230F_0	11.053	11.053	End
chr17	000268F_0	11.053	11.053	End
chr17	000077F_0	72.636	88.189	Start
chr18	000095F_0	1.436	11.153	End
chr19	000222F_0	23.12	23.12	End
chr19	000004F_0.6	40.049	40.049	End
chr19	000166F_0	101.633	104.379	Start
chr20	000168F_0	0	12.613	End
chr20	000150F_0	9.265	15.301	End
chr20	000269F_0	12.23	12.23	End
chr20	000094F_0	78.469	80.01	Start
chr22	000111F_0	0	27.403	Start
chr22	000190F_0	6.589	16.624	Start
chr22	000160F_0	9.323	14.383	Start
chr22	000198F_0	66.502	67.664	End
chr22	000117F_0	81.409	81.485	End
chr23	000235F_0	3.924	74.224	End
chr23	000163F_0	28.232	28.386	End
chr23	000119F_0	75.916	90.368	Start
chr23	000184F_0	86.316	91.974	Start
