## Supplementary material for "On the genetic architecture of rapidly adapting and convergent life history traits in guppies": Table S4

### Sheet: Sheet1
Table S4: Life History Phenotype GLMs for models including cross family (Family), mean rearing temperature (Temp), and date of birth (DOB)
Phenotype1	Model Family	Total % Variance (R2)	Model Variable	Variable % Variance (R2)	Estimate	ΔAIC	F	df	p
Age at first brood (F)*	Gamma(link=log)	0.061	Temp	0.061	-0.048	17.9	21.65	1265	5.19e-06
Size at first brood (F)	Gamma(link=log)	0.05	Family	0.05		11.88	6.13	3265	0.000604
First brood size (F)	Gaussian	0.072	Family	0.067		15.4	7.28	3263	0.000104
			Temp	0.004	-0.315	0.2	2.15	1263	0.144
Interbrood period (F)*	Gamma(link=log)	0.132	Temp	0.08	-0.044	21.9	24.32	3263	1.45e-06
			DOB	0.052	0.002	11.2	13.47	1263	0.000294
Offspring weight (F)*	Gamma(link=log)	0.026	Family	0.022		3.1	3.03	3249	0.03
			DOB	0.005	-0.002	0.4	2.42	1249	0.121
Age at maturity (M)	Gamma(link=log)	0.334	Family	0.104		36.8	14.75	3340	4.82e-09
			Temp	0.185	-0.033	11.3	13.75	1340	0.00024
			DOB	0.045	-0.002	20.5	23.26	1340	2.15e-06
Size at maturity (M)	Gaussian	0.225	Family	0.117		39.6	16.02	3340	9.3e-10
			DOB	0.107	0.014	37.73	41.51	1340	4.06e-10
1: Asterisks denote best fitting models that retain model assumption violations
