## Supplementary material for "On the genetic architecture of rapidly adapting and convergent life history traits in guppies": Table S5

### Sheet: Sheet1
Table S5: Results from LRT approach for estimates of h2c. Each row highlights the effect of a chromosome on a specific phenotype and shows the log-likelihood of each model, the associated LRT statistic, the p-value and fdr (corrected within phenotypes). Rows are ordered according to the most significant LRT p-value. Only chromosomes/phenotypes for which model convergence could be achieved are sho…
Phenotype	Chromosome	Mod1 logL	Mod2 logL	LRT	LRT p	LRT fdr
First brood offspring weight (F)	chr19	166.606	171.238	9.264	0.002	0.046
Size at maturity (M)	chr5	5.066	9.739	9.346	0.002	0.046
First brood size (F)	chr23	-428.277	-424.829	6.896	0.009	0.198
Size at maturity (M)	chr23	6.23	9.421	6.382	0.012	0.138
Age at maturity (M)	chr1	556.302	559.399	6.194	0.013	0.253
Age at maturity (M)	chr10	556.662	559.291	5.258	0.022	0.253
Size at first brood (F)	chr22	546.772	549.124	4.704	0.03	0.69
Interbrood period (F)	chr14	398.792	400.812	4.04	0.044	1
Size at maturity (M)	chr11	5.527	7.532	4.01	0.045	0.345
First brood size (F)	chr15	-428.522	-426.724	3.596	0.058	0.638
Age at maturity (M)	chr12	556.87	558.369	2.998	0.083	0.636
Interbrood period (F)	chr1	399.299	400.5	2.402	0.121	1
Size at first brood (F)	chr19	546.889	548.069	2.36	0.124	1
Size at maturity (M)	chr19	5.377	6.46	2.166	0.141	0.697
First brood offspring weight (F)	chr3	166.878	167.926	2.096	0.148	1
Size at maturity (M)	chr14	5.291	6.296	2.01	0.156	0.697
Size at maturity (M)	chr15	5.541	6.417	1.752	0.186	0.697
Interbrood period (F)	chr3	399.143	399.979	1.672	0.196	1
Age at maturity (M)	chr7	557.052	557.871	1.638	0.201	0.812
First brood size (F)	chr13	-428.313	-427.521	1.584	0.208	1
Size at maturity (M)	chr6	5.712	6.492	1.56	0.212	0.697
Age at maturity (M)	chr21	556.757	557.523	1.532	0.216	0.812
Interbrood period (F)	chr19	399.458	400.175	1.434	0.231	1
Size at first brood (F)	chr6	546.985	547.657	1.344	0.246	1
Age at maturity (M)	chr19	556.815	557.489	1.348	0.246	0.812
Age at maturity (M)	chr4	557.023	557.693	1.34	0.247	0.812
Size at first brood (F)	chr15	546.956	547.616	1.32	0.251	1
Interbrood period (F)	chr2	399.355	399.998	1.286	0.257	1
Size at first brood (F)	chr12	546.912	547.542	1.26	0.262	1
Size at maturity (M)	chr2	5.744	6.336	1.184	0.277	0.796
Interbrood period (F)	chr7	399.534	400.043	1.018	0.313	1
Age at maturity (M)	chr11	557.013	557.481	0.936	0.333	0.859
First brood size (F)	chr12	-428.331	-427.866	0.93	0.335	1
Age at maturity (M)	chr13	557.005	557.467	0.924	0.336	0.859
First brood offspring weight (F)	chr12	166.933	167.35	0.834	0.361	1
Size at maturity (M)	chr13	5.989	6.4	0.822	0.365	0.933
Size at first brood (F)	chr18	546.94	547.33	0.78	0.377	1
First brood offspring weight (F)	chr23	166.995	167.375	0.76	0.383	1
First brood size (F)	chr1	-428.297	-427.933	0.728	0.394	1
Interbrood period (F)	chr12	399.512	399.864	0.704	0.401	1
First brood size (F)	chr17	-428.36	-428.062	0.596	0.44	1
First brood size (F)	chr8	-428.344	-428.047	0.594	0.441	1
Size at maturity (M)	chr3	5.957	6.222	0.53	0.467	1
Interbrood period (F)	chr11	399.484	399.745	0.522	0.47	1
First brood size (F)	chr21	-428.344	-428.11	0.468	0.494	1
Age at first brood (F)	chr14	368.325	368.553	0.456	0.499	1
Size at maturity (M)	chr9	6.057	6.286	0.458	0.499	1
First brood offspring weight (F)	chr20	166.98	167.19	0.42	0.517	1
First brood size (F)	chr9	-428.356	-428.157	0.398	0.528	1
First brood size (F)	chr20	-428.349	-428.169	0.36	0.549	1
Interbrood period (F)	chr21	399.618	399.793	0.35	0.554	1
Age at first brood (F)	chr9	368.327	368.501	0.348	0.555	1
Size at first brood (F)	chr10	546.991	547.164	0.346	0.556	1
Size at first brood (F)	chr14	546.942	547.113	0.342	0.559	1
Age at first brood (F)	chr3	368.329	368.49	0.322	0.57	1
First brood size (F)	chr14	-428.292	-428.131	0.322	0.57	1
First brood offspring weight (F)	chr14	166.947	167.106	0.318	0.573	1
First brood offspring weight (F)	chr4	166.969	167.126	0.314	0.575	1
Size at maturity (M)	chr8	6.095	6.25	0.31	0.578	1
First brood size (F)	chr18	-428.322	-428.171	0.302	0.583	1
Size at maturity (M)	chr7	6.144	6.273	0.258	0.611	1
Size at maturity (M)	chr4	6.226	6.294	0.136	0.712	1
First brood offspring weight (F)	chr10	166.966	167.02	0.108	0.742	1
Size at maturity (M)	chr16	6.174	6.226	0.104	0.747	1
Interbrood period (F)	chr16	399.745	399.779	0.068	0.794	1
Size at maturity (M)	chr18	6.351	6.384	0.066	0.797	1
First brood offspring weight (F)	chr2	166.976	167.005	0.058	0.81	1
Age at first brood (F)	chr21	368.331	368.358	0.054	0.816	1
First brood offspring weight (F)	chr17	166.975	167.001	0.052	0.82	1
Age at first brood (F)	chr22	368.331	368.356	0.05	0.823	1
First brood offspring weight (F)	chr7	166.98	167.005	0.05	0.823	1
Age at maturity (M)	chr17	557.442	557.466	0.048	0.827	1
Size at first brood (F)	chr9	547.027	547.047	0.04	0.841	1
First brood size (F)	chr3	-428.288	-428.271	0.034	0.854	1
Interbrood period (F)	chr8	399.768	399.777	0.018	0.893	1
Size at first brood (F)	chr5	547.04	547.045	0.01	0.92	1
Size at maturity (M)	chr17	6.27	6.271	0.002	0.964	1
Age at first brood (F)	chr1	368.332	368.326	-0.012	1	1
Age at first brood (F)	chr8	368.335	368.253	-0.164	1	1
Age at first brood (F)	chr12	368.335	368.226	-0.218	1	1
Size at first brood (F)	chr1	547.131	547.115	-0.032	1	1
Size at first brood (F)	chr2	547.28	546.668	-1.224	1	1
Size at first brood (F)	chr3	547.098	547.094	-0.008	1	1
Size at first brood (F)	chr4	547.11	547.109	-0.002	1	1
Size at first brood (F)	chr7	547.126	547.121	-0.01	1	1
Size at first brood (F)	chr8	547.076	547.074	-0.004	1	1
Size at first brood (F)	chr11	547.208	546.625	-1.166	1	1
Size at first brood (F)	chr13	547.095	547.091	-0.008	1	1
Size at first brood (F)	chr16	547.061	547.061	0	1	1
Size at first brood (F)	chr17	547.089	547.083	-0.012	1	1
Size at first brood (F)	chr20	547.183	547.123	-0.12	1	1
Size at first brood (F)	chr21	547.128	547.084	-0.088	1	1
Size at first brood (F)	chr23	547.042	547.039	-0.006	1	1
First brood size (F)	chr2	-428.161	-428.18	-0.038	1	1
First brood size (F)	chr4	-428.197	-428.683	-0.972	1	1
First brood size (F)	chr5	-428.269	-428.269	0	1	1
First brood size (F)	chr6	-428.223	-428.24	-0.034	1	1
First brood size (F)	chr7	-428.127	-428.711	-1.168	1	1
First brood size (F)	chr10	-428.144	-428.68	-1.072	1	1
First brood size (F)	chr11	-428.216	-428.254	-0.076	1	1
First brood size (F)	chr16	-428.261	-428.262	-0.002	1	1
First brood size (F)	chr19	-428.138	-428.653	-1.03	1	1
Interbrood period (F)	chr4	399.888	399.886	-0.004	1	1
Interbrood period (F)	chr5	400.19	400.017	-0.346	1	1
Interbrood period (F)	chr6	399.907	399.907	0	1	1
Interbrood period (F)	chr9	399.762	399.762	0	1	1
Interbrood period (F)	chr10	399.785	399.785	0	1	1
Interbrood period (F)	chr13	399.958	399.954	-0.008	1	1
Interbrood period (F)	chr15	399.863	399.86	-0.006	1	1
Interbrood period (F)	chr17	399.766	399.766	0	1	1
Interbrood period (F)	chr18	399.942	399.941	-0.002	1	1
Interbrood period (F)	chr20	400.097	400.055	-0.084	1	1
Interbrood period (F)	chr22	400.231	399.009	-2.444	1	1
Interbrood period (F)	chr23	399.749	399.745	-0.008	1	1
First brood offspring weight (F)	chr1	167.122	167.041	-0.162	1	1
First brood offspring weight (F)	chr5	167.057	167.047	-0.02	1	1
First brood offspring weight (F)	chr6	167.123	166.893	-0.46	1	1
First brood offspring weight (F)	chr8	167.059	167.046	-0.026	1	1
First brood offspring weight (F)	chr9	167.084	167.066	-0.036	1	1
First brood offspring weight (F)	chr11	167.128	166.84	-0.576	1	1
First brood offspring weight (F)	chr13	167.049	167.047	-0.004	1	1
First brood offspring weight (F)	chr15	167.077	167.071	-0.012	1	1
First brood offspring weight (F)	chr16	167.007	167.006	-0.002	1	1
First brood offspring weight (F)	chr18	167.045	167.041	-0.008	1	1
First brood offspring weight (F)	chr21	167.046	167.038	-0.016	1	1
First brood offspring weight (F)	chr22	167.077	166.997	-0.16	1	1
Age at maturity (M)	chr2	558.105	558.104	-0.002	1	1
Age at maturity (M)	chr3	557.516	557.516	0	1	1
Age at maturity (M)	chr5	557.526	557.526	0	1	1
Age at maturity (M)	chr6	557.6	557.595	-0.01	1	1
Age at maturity (M)	chr8	557.683	557.681	-0.004	1	1
Age at maturity (M)	chr9	557.667	557.666	-0.002	1	1
Age at maturity (M)	chr14	557.588	557.587	-0.002	1	1
Age at maturity (M)	chr15	557.852	557.85	-0.004	1	1
Age at maturity (M)	chr16	557.584	557.584	0	1	1
Age at maturity (M)	chr18	557.732	557.732	0	1	1
Age at maturity (M)	chr20	557.494	557.494	0	1	1
Age at maturity (M)	chr22	557.479	557.478	-0.002	1	1
Age at maturity (M)	chr23	557.387	557.387	0	1	1
Size at maturity (M)	chr1	6.609	6.609	0	1	1
Size at maturity (M)	chr10	6.803	6.788	-0.03	1	1
Size at maturity (M)	chr12	6.568	6.566	-0.004	1	1
Size at maturity (M)	chr20	6.528	6.526	-0.004	1	1
Size at maturity (M)	chr21	6.604	6.602	-0.004	1	1
Size at maturity (M)	chr22	6.475	6.475	0	1	1
