## Supplementary material for "On the genetic architecture of rapidly adapting and convergent life history traits in guppies": Table S7

### Sheet: Sheet1
Table S7: Estimates of per-chromosome heritability based on single-chromosome GRMs. Each row shows the proportion of phenotypic variance V(P) that can be attributed to SNP markers V(G) as V(G)/V(P). Rows are sorted according to the most significant associations. Absolute values of V(G)/V(P) are potentially upwardly biased so should be interpreted with caution.
Phenotype	chr	V(G)	V(e)	V(P)	V(G)/V(P)	p_val	fdr
Age at maturity (M)	chr1	0.002	0.011	0.013	0.147	0	0.001
Size at maturity (M)	chr5	0.077	0.296	0.373	0.207	0	0.001
Age at maturity (M)	chr10	0.002	0.011	0.013	0.144	0	0.005
Size at maturity (M)	chr23	0.05	0.312	0.362	0.139	0.001	0.008
Size at maturity (M)	chr11	0.048	0.315	0.363	0.133	0.003	0.022
First brood offspring weight (F)	chr19	0.008	0.085	0.093	0.084	0.001	0.025
Size at maturity (M)	chr2	0.057	0.313	0.37	0.155	0.008	0.035
Size at maturity (M)	chr6	0.029	0.326	0.355	0.083	0.009	0.035
Size at maturity (M)	chr13	0.051	0.316	0.367	0.14	0.009	0.035
Interbrood period (F)	chr1	0.003	0.014	0.017	0.167	0.003	0.055
Interbrood period (F)	chr14	0.002	0.014	0.016	0.128	0.005	0.055
Age at maturity (M)	chr12	0.002	0.012	0.014	0.125	0.008	0.059
Age at maturity (M)	chr19	0.001	0.012	0.013	0.077	0.01	0.06
Interbrood period (F)	chr2	0.003	0.014	0.017	0.168	0.012	0.064
Interbrood period (F)	chr7	0.002	0.014	0.016	0.117	0.014	0.064
Interbrood period (F)	chr19	0.002	0.014	0.016	0.116	0.014	0.064
First brood size (F)	chr23	1.549	8.532	10.081	0.154	0.003	0.069
Size at maturity (M)	chr8	0.019	0.332	0.351	0.054	0.027	0.087
Size at maturity (M)	chr14	0.012	0.336	0.348	0.035	0.032	0.088
Size at maturity (M)	chr16	0.035	0.325	0.36	0.097	0.035	0.088
Interbrood period (F)	chr3	0.001	0.015	0.016	0.064	0.025	0.095
Age at maturity (M)	chr22	0.001	0.012	0.013	0.084	0.021	0.095
Age at maturity (M)	chr6	0.002	0.012	0.013	0.118	0.031	0.104
Age at maturity (M)	chr11	0.001	0.012	0.013	0.084	0.032	0.104
Size at maturity (M)	chr9	0.01	0.338	0.348	0.029	0.052	0.109
Size at maturity (M)	chr19	0.018	0.334	0.352	0.05	0.05	0.109
Age at maturity (M)	chr7	0.001	0.012	0.013	0.07	0.044	0.113
Age at maturity (M)	chr13	0.001	0.012	0.013	0.057	0.04	0.113
Age at maturity (M)	chr4	0.001	0.012	0.013	0.062	0.061	0.131
Age at maturity (M)	chr21	0.001	0.012	0.013	0.045	0.063	0.131
Size at maturity (M)	chr15	0.016	0.335	0.352	0.047	0.073	0.14
Interbrood period (F)	chr12	0.001	0.015	0.016	0.088	0.051	0.148
Interbrood period (F)	chr16	0.003	0.014	0.017	0.168	0.048	0.148
Age at maturity (M)	chr9	0.001	0.012	0.013	0.077	0.083	0.154
Age at maturity (M)	chr20	0.001	0.012	0.013	0.06	0.087	0.154
Interbrood period (F)	chr21	0.002	0.015	0.016	0.097	0.061	0.155
Size at maturity (M)	chr17	0.018	0.335	0.353	0.052	0.108	0.191
Age at maturity (M)	chr8	0.001	0.012	0.013	0.044	0.125	0.198
Age at maturity (M)	chr17	0.001	0.012	0.013	0.089	0.129	0.198
Interbrood period (F)	chr11	0.001	0.015	0.016	0.046	0.087	0.199
Interbrood period (F)	chr9	0.001	0.015	0.016	0.078	0.096	0.201
Size at maturity (M)	chr4	0.007	0.342	0.349	0.021	0.124	0.204
Interbrood period (F)	chr8	0.001	0.015	0.016	0.043	0.125	0.239
Size at maturity (M)	chr3	0.007	0.342	0.349	0.021	0.161	0.247
Size at maturity (M)	chr1	0.011	0.339	0.35	0.032	0.189	0.272
Age at maturity (M)	chr23	0	0.013	0.013	0.036	0.192	0.275
Age at maturity (M)	chr16	0	0.013	0.013	0.028	0.21	0.284
Size at first brood (F)	chr22	0	0.005	0.006	0.059	0.013	0.29
Interbrood period (F)	chr4	0.001	0.015	0.016	0.036	0.203	0.292
Interbrood period (F)	chr10	0.001	0.015	0.016	0.08	0.172	0.292
Interbrood period (F)	chr17	0.002	0.015	0.017	0.118	0.198	0.292
Interbrood period (F)	chr23	0	0.015	0.016	0.031	0.19	0.292
First brood size (F)	chr15	0.57	9.094	9.664	0.059	0.026	0.304
Size at maturity (M)	chr7	0.005	0.343	0.349	0.016	0.227	0.307
Size at maturity (M)	chr18	0.004	0.345	0.349	0.012	0.31	0.396
Age at maturity (M)	chr5	0	0.013	0.013	0.021	0.32	0.409
First brood size (F)	chr1	1.272	8.844	10.115	0.126	0.124	0.422
First brood size (F)	chr8	0.324	9.333	9.657	0.034	0.153	0.422
First brood size (F)	chr9	0.186	9.445	9.631	0.019	0.204	0.422
First brood size (F)	chr12	0.585	9.201	9.785	0.06	0.119	0.422
First brood size (F)	chr13	1.107	8.892	9.999	0.111	0.071	0.422
First brood size (F)	chr14	0.563	9.21	9.774	0.058	0.17	0.422
First brood size (F)	chr17	0.26	9.389	9.649	0.027	0.174	0.422
First brood size (F)	chr18	0.317	9.35	9.668	0.033	0.218	0.422
First brood size (F)	chr20	0.164	9.469	9.633	0.017	0.22	0.422
First brood size (F)	chr21	0.226	9.425	9.651	0.023	0.21	0.422
Age at maturity (M)	chr18	0	0.013	0.013	0.007	0.358	0.434
Interbrood period (F)	chr15	0.001	0.015	0.016	0.076	0.336	0.454
Interbrood period (F)	chr5	0	0.016	0.016	0.013	0.365	0.46
Interbrood period (F)	chr6	0	0.016	0.016	0.006	0.395	0.46
Interbrood period (F)	chr20	0	0.016	0.016	0.006	0.4	0.46
Age at maturity (M)	chr2	0	0.013	0.013	0.005	0.431	0.495
Age at first brood (F)	chr1	0	0.021	0.021	0	0.5	0.5
Age at first brood (F)	chr2	0	0.021	0.021	0	0.5	0.5
Age at first brood (F)	chr3	0	0.021	0.021	0.017	0.275	0.5
Age at first brood (F)	chr4	0.002	0.02	0.022	0.086	0.177	0.5
Age at first brood (F)	chr5	0	0.021	0.021	0	0.5	0.5
Age at first brood (F)	chr6	0	0.02	0.02	0	0.5	0.5
Age at first brood (F)	chr7	0	0.02	0.02	0	0.5	0.5
Age at first brood (F)	chr8	0	0.02	0.02	0	0.5	0.5
Age at first brood (F)	chr9	0	0.021	0.021	0.012	0.272	0.5
Age at first brood (F)	chr10	0	0.021	0.021	0	0.5	0.5
Age at first brood (F)	chr11	0	0.021	0.021	0	0.5	0.5
Age at first brood (F)	chr12	0	0.019	0.019	0	0.5	0.5
Age at first brood (F)	chr13	0	0.021	0.021	0	0.499	0.5
Age at first brood (F)	chr14	0	0.021	0.021	0.012	0.248	0.5
Age at first brood (F)	chr15	0	0.021	0.021	0	0.5	0.5
Age at first brood (F)	chr16	0	0.021	0.021	0	0.5	0.5
Age at first brood (F)	chr17	0	0.021	0.021	0	0.5	0.5
Age at first brood (F)	chr18	0	0.021	0.021	0	0.5	0.5
Age at first brood (F)	chr19	0.001	0.02	0.021	0.026	0.147	0.5
Age at first brood (F)	chr20	0	0.021	0.021	0	0.5	0.5
Age at first brood (F)	chr21	0	0.021	0.021	0.007	0.382	0.5
Age at first brood (F)	chr22	0	0.021	0.021	0.005	0.398	0.5
Age at first brood (F)	chr23	0.001	0.02	0.021	0.039	0.119	0.5
Size at first brood (F)	chr1	0	0.006	0.006	0	0.5	0.5
Size at first brood (F)	chr2	0	0.005	0.005	0	0.5	0.5
Size at first brood (F)	chr3	0	0.006	0.006	0	0.5	0.5
Size at first brood (F)	chr4	0	0.006	0.006	0	0.5	0.5
Size at first brood (F)	chr5	0	0.006	0.006	0.009	0.422	0.5
Size at first brood (F)	chr6	0.001	0.005	0.006	0.103	0.089	0.5
Size at first brood (F)	chr7	0	0.006	0.006	0	0.5	0.5
Size at first brood (F)	chr8	0	0.006	0.006	0.001	0.49	0.5
Size at first brood (F)	chr9	0	0.006	0.006	0.005	0.417	0.5
Size at first brood (F)	chr10	0	0.006	0.006	0.026	0.222	0.5
Size at first brood (F)	chr11	0	0.005	0.005	0	0.5	0.5
Size at first brood (F)	chr12	0	0.005	0.006	0.039	0.115	0.5
Size at first brood (F)	chr13	0	0.006	0.006	0	0.5	0.5
Size at first brood (F)	chr14	0	0.006	0.006	0.01	0.26	0.5
Size at first brood (F)	chr15	0	0.005	0.006	0.06	0.093	0.5
Size at first brood (F)	chr16	0	0.006	0.006	0	0.5	0.5
Size at first brood (F)	chr17	0	0.006	0.006	0	0.5	0.5
Size at first brood (F)	chr18	0	0.005	0.006	0.027	0.171	0.5
Size at first brood (F)	chr19	0	0.005	0.006	0.063	0.055	0.5
Size at first brood (F)	chr20	0	0.005	0.005	0	0.5	0.5
Size at first brood (F)	chr21	0	0.006	0.006	0	0.5	0.5
Size at first brood (F)	chr23	0	0.006	0.006	0	0.5	0.5
First brood size (F)	chr2	0	9.484	9.484	0	0.5	0.5
First brood size (F)	chr3	0.209	9.444	9.654	0.022	0.284	0.5
First brood size (F)	chr4	0	9.105	9.105	0	0.5	0.5
First brood size (F)	chr5	0.09	9.541	9.631	0.009	0.452	0.5
First brood size (F)	chr6	0	9.557	9.557	0	0.5	0.5
First brood size (F)	chr7	0	8.987	8.987	0	0.5	0.5
First brood size (F)	chr10	0	9.215	9.215	0	0.5	0.5
First brood size (F)	chr11	0	9.435	9.435	0	0.5	0.5
First brood size (F)	chr16	0.149	9.5	9.649	0.015	0.415	0.5
First brood size (F)	chr19	0	8.922	8.922	0	0.5	0.5
First brood size (F)	chr22	0	8.648	8.648	0	0.5	0.5
Interbrood period (F)	chr13	0	0.016	0.016	0	0.5	0.5
Interbrood period (F)	chr18	0	0.016	0.016	0	0.5	0.5
Interbrood period (F)	chr22	0	0.016	0.016	0	0.5	0.5
First brood offspring weight (F)	chr1	0	0.092	0.092	0	0.5	0.5
First brood offspring weight (F)	chr2	0.003	0.091	0.094	0.029	0.302	0.5
First brood offspring weight (F)	chr3	0.006	0.088	0.095	0.067	0.051	0.5
First brood offspring weight (F)	chr4	0.004	0.09	0.094	0.044	0.174	0.5
First brood offspring weight (F)	chr5	0	0.093	0.093	0	0.5	0.5
First brood offspring weight (F)	chr6	0	0.09	0.09	0	0.5	0.5
First brood offspring weight (F)	chr7	0.003	0.091	0.094	0.029	0.252	0.5
First brood offspring weight (F)	chr8	0	0.093	0.093	0	0.5	0.5
First brood offspring weight (F)	chr9	0	0.093	0.093	0	0.5	0.5
First brood offspring weight (F)	chr10	0.001	0.093	0.094	0.011	0.333	0.5
First brood offspring weight (F)	chr11	0	0.088	0.088	0	0.5	0.5
First brood offspring weight (F)	chr12	0.006	0.09	0.095	0.058	0.134	0.5
First brood offspring weight (F)	chr13	0	0.093	0.093	0	0.5	0.5
First brood offspring weight (F)	chr14	0.003	0.091	0.094	0.032	0.192	0.5
First brood offspring weight (F)	chr15	0	0.093	0.093	0	0.5	0.5
First brood offspring weight (F)	chr16	0.002	0.092	0.094	0.018	0.344	0.5
First brood offspring weight (F)	chr17	0.001	0.093	0.094	0.008	0.367	0.5
First brood offspring weight (F)	chr18	0	0.093	0.093	0	0.5	0.5
First brood offspring weight (F)	chr20	0.009	0.088	0.097	0.089	0.142	0.5
First brood offspring weight (F)	chr21	0	0.093	0.093	0	0.5	0.5
First brood offspring weight (F)	chr22	0	0.091	0.091	0	0.5	0.5
First brood offspring weight (F)	chr23	0.006	0.089	0.095	0.06	0.118	0.5
Age at maturity (M)	chr3	0	0.013	0.013	0	0.5	0.5
Age at maturity (M)	chr14	0	0.013	0.013	0	0.5	0.5
Age at maturity (M)	chr15	0	0.013	0.013	0	0.5	0.5
Size at maturity (M)	chr10	0	0.345	0.345	0	0.5	0.5
Size at maturity (M)	chr12	0	0.345	0.345	0	0.5	0.5
Size at maturity (M)	chr20	0	0.348	0.348	0	0.5	0.5
Size at maturity (M)	chr21	0	0.348	0.348	0	0.5	0.5
Size at maturity (M)	chr22	0	0.348	0.348	0	0.5	0.5
